# Dehydrozingerone mitigates energy deficits and cognitive impairments induced by cranial irradiation

**DOI:** 10.64898/2026.05.06.723293

**Authors:** Anuradha Kesharwani, PavanKalyan Banavath, Akuthota Akanksha, Richa Chauhan, Vinita Trivedi, Krishna Pandey, Velayutham Ravichandiran, Vipan Kumar Parihar

## Abstract

Radiotherapy is widely used in the management of brain tumors; however, it is often associated with delayed adverse effects, including cognitive decline and depression-like behavior. These effects are thought to arise, in part, from suppressed hippocampal neurogenesis, altered neuronal architecture, and microglial dysfunction. Despite this, the precise mechanisms underlying irradiation-induced cognitive deficits, as well as effective therapeutic interventions, remain poorly understood. In the present study, six-month-old male mice were subjected to a single 9 Gy dose of cranial irradiation, followed by behavioral assessments several weeks post-exposure. We observed that cranial irradiation significantly impaired hippocampal-, prefrontal cortex-, and cortical-dependent memory functions. Notably, treatment with dehydrozingerone (DH), a curcumin analog (50 mg/kg, oral administration for two weeks), markedly prevented these cognitive deficits. At the molecular level, irradiation disrupted the activity of key enzymes involved in the tricarboxylic acid (TCA) cycle and the glutamate–glutamine/GABA cycle, both of which were restored following DH treatment. Furthermore, irradiation induced dysregulation of genes and proteins associated with glycolysis (Atp2b1, mt-Nd2, mt-Atp6), mitochondrial energetics (mt-Atp8, mt-Cytb), glucose transport (Slc4a5), insulin resistance (Etnppl), lipid metabolism (Pla2g3, Plin4), and inflammation (Ighg2c), all of which were significantly normalized by DH. Importantly, DH also prevented irradiation-induced loss of cell-type-specific glucose transporter expression, including GLUT3 in neurons and GLUT5 in microglia. In conclusion, our findings suggest that DH is a promising therapeutic candidate for mitigating irradiation-induced energy deficits and cognitive impairments, likely through modulation of metabolic and mitochondrial pathways.
