## Supplementary file 2 for "Dehydrozingerone mitigates energy deficits and cognitive impairments induced by cranial irradiation"

### Sheet: DEGs 
			List of genes differentially expressed in irradiated mouse brain compared to control										List of genes differentially expressed in irradiated mouse brain after DH treatrment
			(9 Gy + Veh vs 0 Gy + Veh)										(9 Gy + DH vs 9 Gy + Veh)
			Up-regulated genes					Down-regulated genes					Up-regulated genes				Down-regulated genes
			Symbol	Probability	log2FC			Symbol	Probability	log2FC			Symbol	Probability	log2FC		Symbol	Probability	log2FC
	ENSMUSG00000076617		Xist	1	8.03577			Xkr4	1	-1.03318			Plin4	1	2.48913		Rpl28-ps1	1	-1.01672
	ENSMUSG00000032841		Brcc3dc	1	1.4933			Dnd1	1	-1.04263			Sgk1	1	1.3618		mt-Cytb	1	-1.12611
	ENSMUSG00000032554		Gm37720	1	1.48813			Potefam3b	1	-1.05451			ENSMUSG00002076173	1	1.23779		Gm10222	1	-1.20412
	ENSMUSG00000017734		Gm45183	1	1.36133			Ttr	1	-1.05459			Etnppl	1	1.0047		mt-Nd4l	1	-1.20788
	ENSMUSG00000022548		Bc1	1	1.28471			Gm46447	1	-1.08171			Hbb-bs	0.998606	1.42419		mt-Nd5	1	-1.21682
	ENSMUSG00000054667		Gm14776	1	1.24106			Gm56102	1	-1.14251			Sspo	0.998243	1.03182		Bc1	1	-1.38351
	ENSMUSG00000036198		Gm45292	1	1.23648			Pcdhgc3	1	-1.17033			Hbb-bt	0.998222	1.38993		mt-Atp8	1	-1.40288
	ENSMUSG00000034533		5730408A14Rik	1	1.22277			Cfap52	1	-1.23081			S100a8	0.998057	1.68897		Gm13339	1	-1.64858
	ENSMUSG00000021685		Gm10115	1	1.21745			Cdca7l	1	-1.27441			Plekhf1	0.997874	1.1341		Fabp7	1	-1.18561
	ENSMUSG00000041380		Gm49739	1	1.18859			2700029L08Rik	1	-1.35117			Lcn2	0.99729	2.12793		mt-Td	1	-1.18611
	ENSMUSG00000064337		Gm42919	1	1.153			Chrna7	1	-1.37621			Gm21984	0.996671	1.06847		Gm6851	1	-1.25416
	ENSMUSG00000015090		mt-Tw	1	1.11105			Gm44846	1	-1.70159			Zfp551	0.996067	1.39809		Gkn3	1	-1.26957
	ENSMUSG00000097697		6330415B21Rik	1	1.09085			Gabrb2	1	-1.06641			Gm30122	0.995382	1.30531		7630403G23Rik	1	-1.39462
	ENSMUSG00000030270		Gm26871	1	1.05906			Gm37206	1	-1.30995			Nlrp6	0.995141	1.23826		Gm13645	1	-1.53659
	ENSMUSG00000019232		C530043K16Rik	1	1.05172			Pcdhga2	1	-1.31879			Alas2	0.993725	1.38995		Gm14336	1	-1.57393
	ENSMUSG00000024222		Gm44242	1	1.04724			Gm36989	1	-1.32065			Depp1	0.993615	1.57414		Trdn	1	-2.81553
	ENSMUSG00000032128		Gm50403	1	1.00764			Gm55328	1	-1.26712			Capn11	0.99336	2.16011		Atp5pb-ps	1	-1.0255
	ENSMUSG00000019913		Gm42685	1	1.22713			Gm7292	1	-1.10139			S100a9	0.992666	1.51397		mt-Nd1	1	-1.19873
	ENSMUSG00000036699		Gm43048	1	1.13346			Zbed6	1	-1.14897			Gm13292	0.992578	1.14401		Gm9104	1	-1.44988
	ENSMUSG00000035383		mt-Td	1	1.04516			Klhl11	1	-1.00854			Zfp988	0.992513	1.14562		Gm50045	1	-1.46122
	ENSMUSG00000024810		Gm43648	1	1.13994			Abcc6	0.999	-1.16714			Lrg1	0.988213	1.00326		Kcnj13	1	-1.62867
	ENSMUSG00000036353		Gm44229	1	1.06155			Idi1-ps1	0.999	-1.00923			Maff	0.980535	1.00546		Adamts19	1	-1.85444
	ENSMUSG00000024907		Gm37965	1	1.24201			Zfp551	0.999	-1.53781			Xlr4a	0.977583	1.03584		Gm11196	1	-1.25135
	ENSMUSG00000050121		Gm35755	1	1.00959			Gm43517	0.999	-1.07612							Gm13341	1	-1.21886
	ENSMUSG00000069919		Gm13339	1	1.08217			Gm49329	0.999	-1.08238							mt-Nd4	1	-1.22
	ENSMUSG00000032854		Gm43880	1	1.48794			Gm37608	0.999	-1.31688							mt-Atp6	1	-1.06371
	ENSMUSG00000017754		Svet1	1	1.13043			Gm45220	0.999	-1.06407							mt-Nd2	1	-1.21178
	ENSMUSG00000002831		Gm47592	1	1.06365			Aqp1	0.999	-1.11473							Gm28439	1	-1.31037
	ENSMUSG00000079227		Gm36963	0.99	1.26252			Prkcd	0.999	-1.09771							Gm10925	1	-1.09305
	ENSMUSG00000069917		Gm9104	0.999	1.20745			Dusp4	0.999	-1.01699							Aebp1	1	-1.0082
	ENSMUSG00000047759		Gm43318	0.999	1.16324			Gm49204	0.999	-1.02827							Hmgb1-ps9	1	-1.29583
	ENSMUSG00000037727		Gm36935	0.999	1.26995			Atp7a	0.999	-1.02045							Cstad	0.999996	-1.5338
	ENSMUSG00000017400		Gm19169	0.999	1.30306			C030018K13Rik	0.999	-1.06354							Rps24-ps2	0.999839	-1.44843
	ENSMUSG00000043448		Gm49741	0.999	1.38936			Gm38057	0.999	-1.05271							Gbp11	0.99897	-1.10279
	ENSMUSG00000063796		Rpl23a-ps2	0.999	1.25027			Kl	0.999	-1.11951							Gm8934	0.998317	-1.4381
	ENSMUSG00000090667		Gm48585	0.999	1.14711			Gm42664	0.999	-1.18568							Gm16165	0.998287	-1.08625
	ENSMUSG00000041957		Rpl30-ps3	0.999	1.01645			Smim32	0.998	-1.16513							Gm12094	0.998261	-1.01612
	ENSMUSG00000045075		Gm17244	0.999	1.05682			Tmem72	0.998	-1.22957							Gm37811	0.998135	-1.12647
	ENSMUSG00000115625		Gm2238	0.999	1.05364			Calml4	0.998	-1.15208							Ttr	0.998131	-1.30535
	ENSMUSG00000024663		Gm45697	0.999	1.41737			Pcdhgb2	0.998	-1.00687							Gm5263	0.997828	-1.50382
	ENSMUSG00000087636		Gm10237	0.999	1.11718			Gm30122	0.998	-1.04952							Gm44067	0.997822	-1.08984
	ENSMUSG00000100005		Gm42946	0.999	1.02866			Gm24564	0.998	-1.24177							Gm43317	0.997627	-1.12509
	ENSMUSG00000104388		Gm44241	0.999	1.02269			Uprt	0.998	-1.07343							9630013A20Rik	0.997552	-1.7529
	ENSMUSG00000071203		Rpl31-ps4	0.999	1.11218			Ston1	0.998	-1.18823							Phxr4	0.997514	-1.20886
	ENSMUSG00000037321		Gm48334	0.999	1.32342			Gm17017	0.998	-1.00317							Rpl31-ps4	0.997502	-1.12065
	ENSMUSG00000021478		Gm43873	0.999	1.12554			Gm43031	0.998	-1.37576							Gm11512	0.997498	-1.04838
	ENSMUSG00000032323		Gm47702	0.999	1.08184			Gm46123	0.998	-1.0202							Myoc	0.997497	-1.32446
	ENSMUSG00000078915		Gm47036	0.999	1.04705			Capn11	0.998	-1.5848							Lrriq1	0.997481	-1.02214
	ENSMUSG00000117356		Gm44235	0.999	1.04343			Gm38190	0.998	-1.1736							Gm6436	0.997454	-1.04915
	ENSMUSG00000006179		Gm49539	0.999	1.43154			Gpr165	0.997	-1.0027							Gm20768	0.99745	-1.0901
	ENSMUSG00000113121		Cox6c2	0.999	1.04162			Gm17024	0.997	-1.04686							Gm14681	0.997393	-1.07863
	ENSMUSG00000026814		Gm37758	0.999	1.26833			Nr4a3	0.997	-1.01783							Rpl38-ps1	0.99735	-1.01746
	ENSMUSG00000038526		C030015E24Rik	0.999	1.20653			Lcn2	0.997	-1.833							Gm4076	0.997342	-1.30849
	ENSMUSG00000026638		Gm43547	0.999	1.09711			Pcdhga9	0.997	-1.15803							Gm9703	0.997337	-1.02797
	ENSMUSG00000020467		Gm3307	0.999	1.17138			C230072F16Rik	0.997	-1.17077							Gm36935	0.997297	-1.0501
	ENSMUSG00000044937		Dll3	0.999	1.16214			Gm43272	0.997	-1.01118							Aldh3b2	0.997252	-1.25228
	ENSMUSG00000117246		Gm37984	0.999	1.12171			Gm49702	0.997	-1.22391							Gm7413	0.997221	-1.23335
	ENSMUSG00000106321		Gm14769	0.999	1.16792			Plin4	0.997	-1.35328							Gm6627	0.99713	-1.03754
	ENSMUSG00000019577		6430590A07Rik	0.998	1.03055			Gm49493	0.997	-1.1087							Oacyl	0.997065	-1.04951
	ENSMUSG00000112466		Phxr4	0.998	1.0774			Sstr4	0.997	-1.01978							Fgf18	0.997057	-1.11697
	ENSMUSG00000047369		Trdn	0.998	2.18805			Kcne2	0.996	-1.07993							Col1a1	0.996968	-1.01818
	ENSMUSG00000111110		Ahrr	0.998	1.10254			Pcdhgb1	0.995	-1.08957							Cdhr1	0.996965	-1.30839
	ENSMUSG00000051159		Gm48808	0.998	1.03376			Gm36936	0.994	-1.06185							Colca2	0.996893	-1.20759
	ENSMUSG00000024330		Gm43623	0.998	1.08021			Lbp	0.993	-1.04142							Gm15892	0.996892	-1.10161
	ENSMUSG00000025927		Gm37612	0.998	1.01423			Fbxw23	0.991	-1.27042							Gm37376	0.996878	-1.18768
	ENSMUSG00000096265		Gm36839	0.998	1.03177			Gm14322	0	-8.80043							Gm50383	0.996854	-1.26999
	ENSMUSG00000004105		Gm4940	0.998	1.04154												Piezo2	0.996835	-1.29462
	ENSMUSG00000074170			0.998	1.98623												Ndst4	0.996833	-1.28069
	ENSMUSG00000090698		Gm7867	0.998	1.09482												Gm48586	0.996801	-1.02392
	ENSMUSG00000023122		Gm50383	0.998	1.18591												Cbx3-ps4	0.996768	-1.33511
	ENSMUSG00000022512		Llph-ps1	0.998	1.13315												Gm47121	0.996705	-1.00421
	ENSMUSG00000048108		Gm34552	0.998	1.15483												Prokr2	0.99662	-1.0184
	ENSMUSG00000038195		C030032O16Rik	0.998	1.51601												Gm7384	0.996613	-1.51436
	ENSMUSG00000095681		Gm48557	0.998	1.2214												Vipr2	0.99661	-1.50039
	ENSMUSG00000028270		Gm16089	0.998	1.31231												A830029E22Rik	0.996572	-1.05105
	ENSMUSG00000104901		Cbx3-ps5	0.998	1.19124												Prg4	0.996548	-1.71276
	ENSMUSG00000111997		Gm47411	0.998	1.03628												Gm19744	0.996378	-1.16216
	ENSMUSG00000099625		Carlr	0.998	1.27845												Gm49307	0.99623	-1.08418
	ENSMUSG00000103428		Gm54542	0.998	1.05669												Hmgb1-ps1	0.996229	-1.07977
	ENSMUSG00000022860		Gm43378	0.998	1.04934												Gm45697	0.996155	-1.08382
	ENSMUSG00000021919		Pou2af3	0.998	1.04555												Gm7429	0.995904	-1.0178
	ENSMUSG00000023873		Gm43792	0.998	1.06953												Gm44250	0.995814	-1.1125
	ENSMUSG00000097305		Gm37033	0.998	1.01604												Tsix	0.995388	-1.21876
	ENSMUSG00000057719		Gm16300	0.998	1.00432												Tcfl5	0.995236	-1.17686
	ENSMUSG00000096574		Rab43	0.998	1.07878												Gm6382	0.994933	-1.04257
	ENSMUSG00000031780		Gm43885	0.997	1.19003												Krt18	0.994636	-1.10472
	ENSMUSG00000028214		Gm43830	0.997	1.02927												Lnp1	0.994595	-1.08992
	ENSMUSG00000030450		Gm25132	0.997	1.23607												Gm33594	0.994112	-1.1052
	ENSMUSG00000068696		Gm12689	0.997	1.15472												Cbx3-ps2	0.993693	-1.19086
	ENSMUSG00000032511		Cbx3-ps2	0.997	1.15698												Cd180	0.993604	-1.16247
	ENSMUSG00000083974		Gm43317	0.997	1.08538												Gm49920	0.993546	-1.0818
	ENSMUSG00000022235		1700030C10Rik	0.997	1.12328												Gm31251	0.993306	-1.16754
			Rpl30-ps11	0.997	1.07141												Gm19040	0.993265	-1.24088
			Gm43884	0.997	1.28734												Dnajb3	0.993181	-1.02906
			Gm47621	0.997	1.11494												Gm26644	0.993026	-1.023
			Gm9703	0.997	1.08327												Krt73	0.993007	-1.06565
			C130073E24Rik	0.997	1.07081												Slc22a6	0.992773	-1.61703
			Gm2449	0.997	1.12296												Gm16089	0.992647	-1.09762
			Gm12599	0.997	1.06174												Acr	0.992392	-1.10163
			Gm45178	0.997	1.13044												Aldh1a2	0.992371	-1.25028
			Gm13868	0.997	1.51498												Rpl7a-ps7	0.992324	-1.63146
			Gm47121	0.997	1.3993												Rps10-ps1	0.992301	-1.20806
			Gm42443	0.997	1.13193												Slc4a5	0.992251	-1.41452
			Gm6978	0.997	1.01315												A530083M17Rik	0.992231	-1.14951
			Rpl7a-ps7	0.996	1.20219												Cbx3-ps5	0.992224	-1.17653
			Igkc	0.996	1.69609												Rpl7-ps8	0.991778	-1.08443
			Gm7384	0.996	1.06978												Npsr1	0.990941	-1.04475
			Cbx3-ps4	0.996	1.19796												Gm14769	0.990374	-1.00277
			Selenok-ps1	0.995	1.02154												Gm47445	0.99001	-1.01223
			Igha	0.994	1.25044												Tmem72	0.987534	-1.02659
			Cd6	0.994	1.07088												Ecrg4	0.984159	-1.00897
