## Supplementary file 3 for "Dehydrozingerone mitigates energy deficits and cognitive impairments induced by cranial irradiation"

### Sheet: Pathway Analysis transcriptome 
	List of enriched pathways and Differentially Expressed Genes (DEGs) associated with irradiation-induced mood and memory deficits (9 Gy + Veh vs 0 Gy +Veh).
	Category	Term	Genes	Pop Hits	Pop Total	Fold Enrichment	P Value	FDR	Changes in pathawy
	Biological Process	GO:0006414~translational elongation	MT-TD, MT-TW	50	29878	41.211	0.0458341	1	Upregulated
		GO:0007157~heterophilic cell-cell adhesion via plasma membrane cell adhesion molecules	CD6, DLL3	65	29878	31.7008	0.0591846	1	Upregulated
		GO:0042421~norepinephrine biosynthetic process	KL, ATP7A	10	29878	149.39	0.0129786	0.996069	Down regulated
		GO:0046034~ATP metabolic process	ABCC6, ATP7A	35	29878	42.6829	0.0447113	1	Down regulated
		GO:0048008~platelet-derived growth factor receptor signaling pathway	NR4A3, STON1	42	29878	35.569	0.0534168	1	Down regulated
	Cellular component	GO:0016324~apical plasma membrane	KL, KCNE2, CHRNA7, ABCC6, ATP7A, AQP1	490	30060	8.76385	0.000520862	0.0526071	Down regulated
		GO:0005886~plasma membrane	GABRB2, KL, KCNE2, PCDHGA2, CHRNA7, PRKCD, PCDHGB2, PCDHGC3, ABCC6, SSTR4, AQP1, PCDHGA9, GPR165, PCDHGB1, PLIN4, ATP7A, XKR4	6350	30060	1.91609	0.00683407	0.345121	Down regulated
		GO:0016020~membrane	GABRB2, KL, KCNE2, PCDHGA2, CHRNA7, PRKCD, PCDHGB2, PCDHGC3, ABCC6, STON1, TMEM72, SSTR4, AQP1, PCDHGA9, PCDHGB1, PLIN4, LBP, ATP7A, XKR4, SMIM32	8760	30060	1.63405	0.0145274	0.43039	Downregulated
		GO:0043005~neuron projection	GABRB2, CHRNA7, ATP7A, SSTR4	399	30060	7.17508	0.0170451	0.43039	Downregulated
	Molecular Function	GO:0005567~Triplet codon-amino acid adaptor activity	MT-TD, MT-TW	28	29205	74.5026	0.0255772	0.02368	Upregulated
		GO:0005509~calcium ion binding	CAPN11, PCDHGA2, PCDHGB2, PCDHGC3, PCDHGB1, CALML4, PCDHGA9	732	29205	7.1611	0.000338328	0.0500725	Down regulated
		GO:0005515~protein binding	GABRB2, KL, CFAP52, KCNE2, CHRNA7, PRKCD, PCDHGB2, STON1, SSTR4, TTR, DND1, PCDHGB1, LCN2, ATP7A	5504	29205	1.90477	0.0181044	1	Down regulated
		GO:0005230~extracellular ligand-gated monoatomic ion channel activity	GABRB2, CHRNA7	40	29205	37.4423	0.0507799	1	Down regulated
	KEGG Pathways	mmu00970:Aminoacyl-tRNA biosynthesis	MT-TD, MT-TW	66	9718	42.0693	0.0400736	0.520957	Upregulated
		mmu05033:Nicotine addiction	GABRB2, CHRNA7	40	9718	25.5737	0.0716137	1	Down regulated
	List of enriched pathways and Differentilly Expressed Genes (DEGs) in mice mice brain after DH treatment (9 Gy + DH vs 9 Gy + Veh)
	Category	Term	Genes	Pop Hits	Pop Total	Fold Enrichment	P Value	FDR	Changes in pathawy
	Biological Process	KW-0399~Innate immunity	NLRP6, LCN2, S100A9, S100A8	393	11227	9.52248	0.00569489	0.0398643	Upregulated
		KW-0391~Immunity	NLRP6, LCN2, S100A9, S100A8	907	11227	4.12606	0.0531009	0.148683	Upregulated
		KW-0249~Electron transport	MT-ND4L, MT-ND4, MT-ND5, MT-CYTB, MT-ND2, MT-ND1	110	11227	29.161	1.13633e-06	1.07952e-05	Down regulated
		KW-0813~Transport	MT-ND4L, MT-ND4, MT-ND5, KCNJ13, MT-ND2, MT-ATP8, SLC4A5, MT-ND1, MT-ATP6, TTR, FABP7, PIEZO2, MT-CYTB	2046	11227	3.3969	3.82648e-05	0.000242344	Down regulated
		KW-0406~Ion transport	MT-ATP6, KCNJ13, PIEZO2, MT-ATP8, SLC4A5	626	11227	4.27012	0.0227086	0.106946	Down regulated
	Cellular component	KW-0496~Mitochondrion	ALAS2, SGK1, DEPP1, ETNPPL	1291	18500	4.09428	0.0572504	0.68684	Upregulated
		KW-0496~Mitochondrion	MT-ATP6, MT-ND4L, MT-ND4, MT-ND5, MYOC, MT-CYTB, MT-ND2, MT-ATP8, MT-ND1	1291	18500	3.30692	0.00409186	0.0347808	Down regulated
		KW-0964~Secreted	COL1A1, TTR, MYOC, ADAMTS19, FGF18, GKN3, PRG4, AEBP1, ECRG4	1783	18500	2.39441	0.0260559	0.12064	Down regulated
		KW-0138~CF(0)	MT-ATP6, MT-ATP8	14	18500	67.7656	0.0283858	0.12064	Down regulated
	Molecular functions	KW-0049~Antioxidant	S100A9, S100A8	16	12229	218.375	0.00782615	0.0939139	Upregulated
		KW-0560~Oxidoreductase	MT-ND4L, ALDH3B2, MT-ND4, MT-ND5, ALDH1A2, MT-CYTB, MT-ND2, MT-ATP8, MT-ND1	632	12229	6.69797	2.40405e-05	0.000528891	Down regulated
		KW-1278~Translocase	MT-ND4L, MT-ND4, MT-ND5, MT-ND2, MT-ND1	102	12229	23.0562	5.04359e-05	0.000554795	Down regulated
	KEGG Pathways	mmu05012:Parkinson disease	MT-ATP6, MT-ND4L, MT-ND4, MT-ND5, MT-CYTB, MT-ND2, MT-ATP8, MT-ND1	274	9718	11.8224	2.18388e-06	1.96549e-05	Down regulated
		mmu05016:Huntington disease	MT-ATP6, MT-ND4L, MT-ND4, MT-ND5, MT-CYTB, MT-ND2, MT-ATP8, MT-ND1	308	9718	10.5173	4.75164e-06	3.66555e-05	Down regulated
		mmu05014:Amyotrophic lateral sclerosis	MT-ATP6, MT-ND4L, MT-ND4, MT-ND5, MT-CYTB, MT-ND2, MT-ATP8, MT-ND1	375	9718	8.63822	1.72833e-05	0.000116662	Down regulated
		mmu05010:Alzheimer disease	MT-ATP6, MT-ND4L, MT-ND4, MT-ND5, MT-CYTB, MT-ND2, MT-ATP8, MT-ND1	389	9718	8.32734	2.19252e-05	0.000131551	Down regulated
		mmu05022:Pathways of neurodegeneration - multiple diseases	MT-ATP6, MT-ND4L, MT-ND4, MT-ND5, MT-CYTB, MT-ND2, MT-ATP8, MT-ND1	481	9718	6.73458	8.54109e-05	0.000461219	Down regulated
