## Supplementary file 4 for "Dehydrozingerone mitigates energy deficits and cognitive impairments induced by cranial irradiation"

### Sheet: DEPs
	List of Differentially Expressed Proteins in irradiated mouse brain compared to control											List of Differentially Expressed Proteins in irradiated mouse brain after DH treatment
	(9 Gy + Veh vs 0 Gy + Veh)											( 9 Gy + DH vs 9 Gy + Veh)
	Up-regulated proteins					Down-regulated genes						Up-regulated proteins					Down-regulated proteins
	Symbol	P Value	log2FC			Symbol	P Value	log2FC				Symbol	P Value	log2FC			Symbol	P Value	log2FC
	Tmed5	1.86863e-16	6.64			Ndufb3	0.0268469	-1				Necab2	1.82443e-16	6.64			Exoc2	0.000589906	-1
	Tagln2	1.86863e-16	6.64			Srrm1	0.00851862	-1				Krt85	1.82443e-16	6.64			Cntnap2	0.0178711	-1
	Mtor	1.86863e-16	6.64			Lamtor5	0.0324426	-1				Krt82	1.82443e-16	6.64			Cplx2	1.98593e-10	-1.01
	Rab4b	1.86863e-16	6.64			Bri3bp	0.0215491	-1				Luc7l3	1.82443e-16	6.64			Rab5b	4.4656e-05	-1.04
	Crtc1	1.86863e-16	6.64			Nme1	0.0117718	-1.01				Tsc1	1.82443e-16	6.64			Nmral1	0.00420898	-1.12
	Strn4	1.86863e-16	6.64			Dbi	0.0112605	-1.02				Chchd6	1.82443e-16	6.64			Aldh1b1	1.2895e-07	-1.14
	Ppp1r9a	1.86863e-16	6.64			Cldn11	0.0173396	-1.04				Rps27l	1.82443e-16	6.64			Ptprn	0.0100385	-1.17
	Mtap	1.86863e-16	6.64			Hspa1l	0.0152213	-1.09				Tsn	1.82443e-16	6.64			Sncb	1.82443e-16	-1.25
	Olfm1	1.86863e-16	6.64			Jakmip1	0.00337998	-1.12				Stoml2	1.82443e-16	6.64			Tomm34	1.62601e-06	-1.57
	Tcea1	1.86863e-16	6.64			Atp6v0c	0.0071222	-1.13				Cmas	1.82443e-16	6.64			Abce1	2.06741e-06	-1.7
	Prkar1a	1.86863e-16	6.64			Tstd3	0.00125107	-1.13				Erc1	1.82443e-16	6.64			Ociad2	6.28807e-08	-1.77
	Hnrnpa1	1.86863e-16	6.64			Ethe1	0.00170302	-1.15				Gsn	1.82443e-16	6.64			Dbnl	1.82443e-16	-1.89
	Pdk2	1.86863e-16	6.64			Nlrc4	0.00504959	-1.16				Map2k6	1.82443e-16	6.64			Kpna6	2.20187e-08	-1.89
	Mtx2	1.86863e-16	6.64			Pklr	0.0012857	-1.19				Pdha2	1.82443e-16	6.64			Ndufa3	1.78946e-12	-1.96
	Skt	1.86863e-16	6.64			Rab1a	0.00290472	-1.2				Csl	1.82443e-16	6.64			Apex1	4.02835e-07	-1.97
	Ryr2	1.86863e-16	6.64			Ndel1	0.00259468	-1.2				Rgs7	1.82443e-16	6.64			Ubqln1	2.02707e-09	-1.98
	Bckdhb	1.86863e-16	6.64			Copb1	0.000294717	-1.21				Septin4	1.82443e-16	6.64			Adcy9	1.87061e-09	-2.12
	Mrpl49	1.86863e-16	6.64			Fabp7	0.000231949	-1.24				Fundc2	1.82443e-16	6.64			Vwa5a	1.82443e-16	-2.18
	Ush2A	1.86863e-16	6.64			Ndufa11	0.000508989	-1.24				Lrtm2	1.82443e-16	6.64			Rpl31	1.82443e-16	-2.22
	Syngap1	1.86863e-16	6.64			Higd1a	0.000240455	-1.25				U2af1	1.82443e-16	6.64			Ralyl	1.82443e-16	-2.53
	Mlc1	1.86863e-16	6.64			Dmap1	0.000545844	-1.26				Cox7c	1.82443e-16	6.64			Eif3d	1.82443e-16	-4
	Rab3gap1	1.86863e-16	6.64			Tmem109	1.27674e-05	-1.27				Ppm1h	1.82443e-16	6.64			Map2k2	1.82443e-16	-6.64
	Wdr77	1.86863e-16	6.64			Ro60	3.51331e-05	-1.31				Lnpep	1.82443e-16	6.64			Vps52	1.82443e-16	-6.64
	Taco1	1.86863e-16	6.64			Epn3	8.5279e-06	-1.35				Krt31	1.82443e-16	2.27			Naxd	1.82443e-16	-6.64
	Gripap1	1.86863e-16	6.64			Camk2d	1.16445e-05	-1.36				Rtca	1.82443e-16	2.26			Hycc2	1.82443e-16	-6.64
	Fkbp8	1.86863e-16	6.64			Uap1l1	6.63576e-07	-1.37				Prss3b	2.01782e-14	1.8			Nae1	1.82443e-16	-6.64
	Braf	1.86863e-16	6.64			Fkbp3	7.4813e-09	-1.38				Gart	3.18542e-06	1.79			Sgtb	1.82443e-16	-6.64
	Camk1	1.86863e-16	6.64			H1-2	2.15823e-07	-1.39				Nckipsd	8.69976e-07	1.6			Nt5c3a	1.82443e-16	-6.64
	Ephx1	1.86863e-16	6.64			Slc6a7	6.84545e-08	-1.43				Calml3	1.82443e-16	1.45			Rgs7bp	1.82443e-16	-6.64
	Myl6	1.86863e-16	6.64			Aifm3	5.00625e-08	-1.47				Fcgbp	6.90292e-13	1.28			Cul1	1.82443e-16	-6.64
	Mtfr1l	1.86863e-16	6.64			Tpr	9.86158e-11	-1.48				Rps25	2.89465e-13	1.2			C1qb	1.82443e-16	-6.64
	Dtna	1.86863e-16	6.64			Prrt2	5.23388e-09	-1.53				Krt5	3.76203e-07	1.2			Arl3	1.82443e-16	-6.64
	Csde1	1.86863e-16	6.64			Pcdhb19	1.196e-16	-1.59				Tmem109	4.4656e-05	1.16			Manf	1.82443e-16	-6.64
	Rabgef1	1.86863e-16	6.64			Smg1	1.196e-16	-1.63				Abhd16a	0.00225228	1.15			Gstk1	1.82443e-16	-6.64
	Klc2	1.86863e-16	6.64			Gart	1.196e-16	-1.81				Lmnb1	0.000129602	1.13			Vps25	1.82443e-16	-6.64
	Arhgap44	1.86863e-16	6.64			Rras	1.196e-16	-1.88				Polr2h	0.000458229	1.08			Wdr48	1.82443e-16	-6.64
	Selenom	1.86863e-16	6.64			Apbb2	1.196e-16	-1.91				Armc8	0.0089742	1.07			Tfrc	1.82443e-16	-6.64
	Mrps21	1.86863e-16	6.64			S100a5	1.196e-16	-2.4				Prkar1b	0.00848123	1.05			Plcxd3	1.82443e-16	-6.64
	Map4k4	1.86863e-16	6.64			Apex1	1.196e-16	-2.79				Ubxn1	0.000975267	1.04			Emd	1.82443e-16	-6.64
	Gak	1.86863e-16	6.64			Omp	1.196e-16	-3.62				Tfam	0.00196533	1.02			Cass4	1.82443e-16	-6.64
	Apod	1.86863e-16	6.64			Eipr1	1.196e-16	-3.84				Ttc7b	0.00120129	1.01			Prpf19	1.82443e-16	-6.64
	Gmpr	1.86863e-16	6.64			Csl	1.196e-16	-6.64				Cask	0.0280688	1.01			Gaa	1.82443e-16	-6.64
	Samm50	1.86863e-16	6.64			Rgs7	1.196e-16	-6.64				Cacng3	0.0282703	1.01			Elavl1	1.82443e-16	-6.64
	Cdc42	1.86863e-16	6.64			Septin4	1.196e-16	-6.64									Rab11fip2	1.82443e-16	-6.64
	Ptpn5	1.86863e-16	6.64			Fundc2	1.196e-16	-6.64									Rmdn3	1.82443e-16	-6.64
	HC	1.86863e-16	6.64			Lrtm2	1.196e-16	-6.64									Prkca	1.82443e-16	-6.64
	Dync1i2	1.86863e-16	6.64			U2af1	1.196e-16	-6.64									Nudt16	1.82443e-16	-6.64
	Phaf1	1.86863e-16	6.64			Cox7c	1.196e-16	-6.64									Atcay	1.82443e-16	-6.64
	Exoc2	1.86863e-16	6.64			Ppm1h	1.196e-16	-6.64									Cyfip1	1.82443e-16	-6.64
	Ubqln1	1.86863e-16	6.64			Lnpep	1.196e-16	-6.64									Nedd4	1.82443e-16	-6.64
	Map2k2	1.86863e-16	6.64														Timm50	1.82443e-16	-6.64
	Vps52	1.86863e-16	6.64														Mtfp1	1.82443e-16	-6.64
	Naxd	1.86863e-16	6.64														Clip1	1.82443e-16	-6.64
	Hycc2	1.86863e-16	6.64														Stim1	1.82443e-16	-6.64
	Nae1	1.86863e-16	6.64														Acap2	1.82443e-16	-6.64
	Sgtb	1.86863e-16	6.64														Bag5	1.82443e-16	-6.64
	Nt5c3a	1.86863e-16	6.64														Cops5	1.82443e-16	-6.64
	Rgs7bp	1.86863e-16	6.64														Pard3b	1.82443e-16	-6.64
	Cul1	1.86863e-16	6.64														Fn3krp	1.82443e-16	-6.64
	C1qb	1.86863e-16	6.64														Ssr1	1.82443e-16	-6.64
	Arl3	1.86863e-16	6.64														Ctnna1	1.82443e-16	-6.64
	Manf	1.86863e-16	6.64														Cryz	1.82443e-16	-6.64
	Gstk1	1.86863e-16	6.64														Esyt1	1.82443e-16	-6.64
	Vps25	1.86863e-16	6.64														Serbp1	1.82443e-16	-6.64
	Wdr48	1.86863e-16	6.64														Slc9a1	1.82443e-16	-6.64
	Tfrc	1.86863e-16	6.64														Gss	1.82443e-16	-6.64
	Plcxd3	1.86863e-16	6.64														Copg1	1.82443e-16	-6.64
	Emd	1.86863e-16	6.64														Ak2	1.82443e-16	-6.64
	Cass4	1.86863e-16	6.64														Sar1b	1.82443e-16	-6.64
	Cd9	1.86863e-16	2.43														Tbcb	1.82443e-16	-6.64
	Gfap	4.14107e-15	1.62														Comt	1.82443e-16	-6.64
	Prpf19	0.00428632	1.26														Atat1	1.82443e-16	-6.64
	Nup155	0.0147779	1.22														Pcp4l1	1.82443e-16	-6.64
	Trap1	0.00583549	1.17														Asns	1.82443e-16	-6.64
	Lpl	0.0410493	1.09														Vps45	1.82443e-16	-6.64
	Nefh	0.000234319	1.08														Cdh2	1.82443e-16	-6.64
	Tagln	0.00533929	1.05														Crat	1.82443e-16	-6.64
																	Pmm2	1.82443e-16	-6.64
																	Oga	1.82443e-16	-6.64
																	Mtres1	1.82443e-16	-6.64
																	Faf2	1.82443e-16	-6.64
																	Ccdc136	1.82443e-16	-6.64
																	Gpt	1.82443e-16	-6.64
																	Uqcr11	1.82443e-16	-6.64
																	Lamtor3	1.82443e-16	-6.64
																	Coasy	1.82443e-16	-6.64
																	Gm49804	1.82443e-16	-6.64
																	Drg1	1.82443e-16	-6.64
																	Coq9	1.82443e-16	-6.64
																	Atl2	1.82443e-16	-6.64
																	Mecr	1.82443e-16	-6.64
																	Lipn	1.82443e-16	-6.64
																	Rimoc1	1.82443e-16	-6.64
																	Them6	1.82443e-16	-6.64
																	Fsd1	1.82443e-16	-6.64
																	Pklr	1.82443e-16	-6.64
																	Ndel1	1.82443e-16	-6.64
																	Dmap1	1.82443e-16	-6.64
																	Ro60	1.82443e-16	-6.64
																	Epn3	1.82443e-16	-6.64
																	Slc6a7	1.82443e-16	-6.64
																	Tpr	1.82443e-16	-6.64
																	Rras	1.82443e-16	-6.64
																	Eipr1	1.82443e-16	-6.64
