## Supplementary file 5 for "Dehydrozingerone mitigates energy deficits and cognitive impairments induced by cranial irradiation"

### Sheet: Pathways analysis  Proteomics
	List of Differentiallly Expressed Protein (DEPs) and enriched pathways associated with radiation-induced mood and memory deficits (9 Gy + Veh vs 0 Gy + Veh).
	Category	Term	Genes	Pop Hits	Pop Total	Fold Enrichment	P Value	FDR	Changes in pathawy
	Biological Process	GO:0008104~protein localization	CNTNAP2, CTNNA1, PRPF19, LAMTOR3, PARD3B	209	29878	7.14785	0.00521878	0.787079	Upregulated
		GO:0046060~dATP metabolic process	AK2, OGA	4	29878	149.39	0.0131888	1	Upregulated
		GO:0016477~cell migration	RRAS, CDH2, CTNNA1, CASS4, NDEL1	324	29878	4.6108	0.0228748	1	Upregulated
		GO:0008152~metabolic process	PKLR, GAA, OGA, COASY	216	29878	5.53296	0.0352312	1	Upregulated
		GO:0042417~dopamine metabolic process	SNCB, COMT	19	29878	31.4505	0.0611313	1	Upregulated
		GO:0015031~protein transport	RAB1A, NUP155, COPB1, TPR, JAKMIP1	642	29878	4.23081	0.0286711	0.999995	Down regulated
		GO:0001764~neuron migration	APBB2, SEPTIN4, NDEL1	148	29878	11.0115	0.0294827	0.999997	Down regulated
		GO:0035457~cellular response to interferon-alpha	RO60, TPR	21	29878	51.7368	0.0372884	1	Down rgulated
	Cellular component	GO:0098794~postsynapse	C1QB, CNTNAP2, CYFIP1, DBNL, TFRC, RPL31, VPS52, RGS7BP, CPLX2, COMT, ELAVL1	384	30060	8.36013	7.72612e-07	4.65499e-05	Upregulated
		GO:0005829~cytosol	HYCC2, RPL31, SAR1B, CPLX2, COMT, ELAVL1, CRYZ, RO60, BAG5, ALDH1B1, RRAS, VPS52, KPNA6, UBQLN1, DMAP1, MAP2K2, MECR, DBNL, PKLR, GSS, PMM2, TOMM34, OGA, ASNS, TBCB, PRKCA, ATAT1, RIMOC1, COPS5, ADCY9, NEDD4, SERBP1, DRG1, COPG1, ABCE1, VPS25	4529	30060	2.31981	1.08161e-06	5.21334e-05	Upregulated
		GO:0005768~endosome	RAB5B, WDR48, DBNL, TFRC, PTPRN, EPN3, ACAP2, VPS52, OCIAD2, VPS45, RAB11FIP2, LAMTOR3, VPS25	757	30060	5.01186	1.01591e-05	0.000397794	Upregulated
		GO:0045202~synapse	C1QB, CNTNAP2, CYFIP1, DBNL, RPL31, PTPRN, CPLX2, SLC6A7, PLCXD3, COPS5, ATCAY, STIM1, CDH2, SNCB, EIF3D	1042	30060	4.20122	1.15542e-05	0.000397794	Upregulated
		GO:0005874~microtubule	ATAT1, CLIP1, MAP2K2, STIM1, RMDN3, TBCB, FSD1, EMD, NDEL1	367	30060	7.15695	3.69799e-05	0.00111402	Upregulated
		GO:0016020~membrane	HYCC2, CNTNAP2, TFRC, PTPRN, FAF2, COMT, CDH2, EMD, MAP2K2, DBNL, GAA, TOMM34, PRKCA, PARD3B, ACAP2, CLIP1, ADCY9, STIM1, RGS7BP, VPS25, RAB5B, MTFP1, SAR1B, ARL3, ATL2, UQCR11, SLC9A1, TIMM50, BAG5, RRAS, TPR, VPS52, UBQLN1, CTNNA1, SSR1, NAE1, RAB11FIP2, SGTB, NDUFA3, CCDC136, RMDN3, ATAT1, SLC6A7, NEDD4, ESYT1, COPG1, VPS45, NAXD, CRAT, LAMTOR3	8760	30060	1.66578	4.23403e-05	0.00113378	Upregulated
		GO:0005938~cell cortex	EPN3, CLIP1, DBNL, MAP2K2, NEDD4, TBCB, PARD3B	195	30060	10.4765	5.54101e-05	0.00133538	Upregulated
		GO:0098978~glutamatergic synapse	C1QB, CNTNAP2, PLCXD3, SLC6A7, DBNL, CDH2, NEDD4, RGS7BP, NAE1, CPLX2, COMT, ELAVL1	808	30060	4.33433	9.55019e-05	0.00209236	Upregulated
		GO:0005739~mitochondrion	TRAP1, TSTD3, NDUFA11, NDUFB3, PPM1H, DBI, SEPTIN4, HIGD1A, COX7C, BRI3BP, NME1, FUNDC2, AIFM3, APEX1, ETHE1, NEFH, CSL	1911	30060	4.862	1.39605e-07	2.35933e-05	Down regulated
		GO:0043025~neuronal cell body	RAB1A, CAMK2D, OMP, FABP7, S100A5, LNPEP, NEFH	674	30060	5.67629	0.00128662	0.0362397	Down regulated
		GO:0005743~mitochondrial inner membrane	TRAP1, AIFM3, NDUFA11, NDUFB3, HIGD1A, COX7C	543	30060	6.03918	0.00288186	0.0695764	Down regulated
		GO:0070469~respirasome	NDUFA11, NDUFB3, HIGD1A	63	30060	26.026	0.00576697	0.121827	Down regulated
		GO:0005759~mitochondrial matrix	TRAP1, HSPA1L, ETHE1, CSL	249	30060	8.77985	0.0102075	0.172507	Down regulated
		GO:0030424~axon	CLDN11, OMP, SEPTIN4, NEFH, NDEL1	532	30060	5.13671	0.0152788	0.215177	Down regulated
		GO:0005741~mitochondrial outer membrane	FUNDC2, BRI3BP, NME1	210	30060	7.80779	0.0548432	0.386188	Down regulated
	Molecular Functions	GO:0016301~kinase activity	GAK, MAP2K2, PRKAR1A, BRAF, CAMK1, NAXD, PDK2, MTOR, MAP4K4	660	29205	5.85662	0.000131489	0.00726132	Upregulated
		GO:0044877~protein-containing complex binding	DYNC1I2, TFRC, BCKDHB, MLC1, BRAF, PPP1R9A, STRN4, PDK2, MTOR	687	29205	5.62644	0.000172888	0.00726132	Upregulated
		GO:0003824~catalytic activity	MTAP, BCKDHB, EPHX1, GMPR, BRAF, CAMK1	300	29205	8.58971	0.000634879	0.0152371	Upregulated
		GO:0004672~protein kinase activity	GAK, MAP2K2, BRAF, CAMK1, PDK2, MTOR, MAP4K4	510	29205	5.8949	0.00111665	0.0208441	Upregulated
		GO:0106310~protein serine kinase activity	GAK, MAP2K2, BRAF, CAMK1, MTOR, MAP4K4	366	29205	7.04074	0.0015374	0.0258283	Upregulated
		GO:0000166~nucleotide binding	CDC42, GAK, MAP2K2, RAB4B, PRKAR1A, ARL3, BRAF, CAMK1, NAXD, PDK2, MTOR, MAP4K4	1732	29205	2.97565	0.00184184	0.0281299	Upregulated
		GO:0004708~MAP kinase kinase activity	MAP2K2, BRAF	14	29205	61.355	0.0316502	0.34188	Upregulated
		GO:0005515~protein binding	RAB1A, CAMK2D, PRRT2, LPL, U2AF1, LNPEP, SEPTIN4, NLRC4, PRPF19, COX7C, GFAP, CLDN11, TPR, TMEM109, APBB2, DMAP1, FKBP3, ATP6V0C, NDEL1, RGS7	5504	29205	1.89505	0.00426992	0.260625	Down regulated
		GO:0005524~ATP binding	TRAP1, CAMK2D, SMG1, PKLR, HSPA1L, NLRC4, GART, NME1	1538	29205	2.71271	0.0247129	0.984334	Down regulated
		GO:0003723~RNA binding	RO60, TRAP1, APEX1, U2AF1, JAKMIP1, SRRM1	975	29205	3.20934	0.0361685	0.984334	Down regulated
		GO:0140662~ATP-dependent protein folding chaperone	TRAP1, HSPA1L	30	29205	34.7679	0.0550078	1	Down regulated
	KEGG Pathways	mmu05214:Glioma	MAP2K2, BRAF, CAMK1, MTOR	74	9718	13.8236	0.00273492	0.448527	Upregulated
		mmu04910:Insulin signaling pathway	MAP2K2, PRKAR1A, BRAF, MTOR	140	9718	7.30677	0.0159052	0.468773	Upregulated
		mmu04010:MAPK signaling pathway	CDC42, MAP2K2, BRAF, PTPN5, MAP4K4	299	9718	4.27654	0.0261243	0.468773	Upregulated
		mmu05010:Alzheimer disease	KLC2, MAP2K2, BRAF, NAE1, MTOR	389	9718	3.28711	0.0590896	0.468773	Upregulated
		mmu01521:EGFR tyrosine kinase inhibitor resistance	MAP2K2, BRAF, MTOR	80	9718	9.59013	0.037013	0.468773	Upregulated
		mmu05014:Amyotrophic lateral sclerosis	RAB1A, NDUFA11, NUP155, TPR, NDUFB3, COX7C, NEFH	375	9718	5.03896	0.0019916	0.221068	Down regulated
		mmu05022:Pathways of neurodegeneration - multiple diseases	RAB1A, TRAP1, CAMK2D, NDUFA11, NDUFB3, COX7C, NEFH	481	9718	3.92851	0.00679802	0.372709	Down regulated
		mmu00190:Oxidative phosphorylation	NDUFA11, NDUFB3, ATP6V0C, COX7C	141	9718	7.658	0.0139426	0.372709	Down regulated
		mmu03320:PPAR signaling pathway	FABP7, LPL, DBI	89	9718	9.09925	0.0405896	0.590616	Down regulated
	List of Differentiallly Expressed Protein (DEPs) and enriched pathways in irradiated mice brain after DH treatment (9 Gy + DH vs 9 Gy + Veh).
	Category	Term	Genes	Pop Hits	Pop Total	Fold Enrichment	P Value	FDR	Changes in pathawy
	Biological process	GO:0000028~ribosomal small subunit assembly	RPS25, RPS27L	18	29878	77.2041	0.0250099	1	Upregulated
		GO:0006099~tricarboxylic acid cycle	PDHA2, CSL	36	29878	38.6021	0.0494087	1	Upregulated
		GO:0015031~protein transport	RAB5B, SAR1B, ARL3, VPS52, TPR, KPNA6, COPG1, VPS45, RAB11FIP2, VPS25, EXOC2, TIMM50	642	29878	5.58467	9.42862e-06	0.00794833	Down regulated
		GO:0032869~cellular response to insulin stimulus	CYFIP1, PKLR, GPT, SLC9A1	108	29878	11.0659	0.00560198	0.787079	Down regulated
		GO:0046060~dATP metabolic process	AK2, OGA	4	29878	149.39	0.0131888	1	Down regulated
		GO:0009612~response to mechanical stimulus	ATAT1, CNTNAP2, ASNS	65	29878	13.7898	0.0197428	1	Down regulated
		GO:0042981~regulation of apoptotic process	APEX1, SERBP1, DMAP1, NAE1	227	29878	5.26485	0.0398822	1	Down regulated
		GO:0007155~cell adhesion	CNTNAP2, CDH2, CTNNA1, CASS4, PRKCA, PARD3B	614	29878	2.91967	0.0536101	1	Down regulated
	Cellular component	GO:0005634~nucleus	GSN, UBXN1, CMAS, RTCA, PPM1H, RPS27L, CASK, TSC1, U2AF1, ARMC8, TSN, LMNB1, NCKIPSD, RPS25, FUNDC2, LUC7L3, TFAM, TMEM109, POLR2H, RGS7, MAP2K6	6691	30060	2.19406	0.000250749	0.0170509	Upregulated
		GO:0030425~dendrite	NECAB2, UBXN1, CASK, SEPTIN4, CACNG3, RGS7	641	30060	6.54355	0.00192398	0.0872203	Upregulated
		GO:0045202~synapse	RPS25, PRKAR1B, PPM1H, RPS27L, CASK, ERC1, SEPTIN4	1042	30060	4.69625	0.00308691	0.104955	Upregulated
		GO:0005739~mitochondrion	FUNDC2, STOML2, PDHA2, CHCHD6, PPM1H, TFAM, SEPTIN4, COX7C, CSL	1911	30060	3.29232	0.00444983	0.117367	Upregulated
		GO:0098978~glutamatergic synapse	PRKAR1B, PPM1H, RPS27L, ERC1, CACNG3, RGS7	808	30060	5.19111	0.00517795	0.117367	Upregulated
		GO:0048471~perinuclear region of cytoplasm	CYFIP1, MAP2K2, TFRC, PRKCA, NMRAL1, SLC9A1, MANF, EPN3, BAG5, COPS5, ATCAY, NEDD4, APEX1, VPS52, SERBP1, UBQLN1	858	30060	5.44232	2.08771e-07	1.67713e-05	Down regulated
		GO:0098978~glutamatergic synapse	C1QB, CNTNAP2, PLCXD3, SLC6A7, DBNL, CDH2, NEDD4, RGS7BP, NAE1, CPLX2, COMT, ELAVL1	808	30060	4.33433	9.55019e-05	0.00209236	Down regulated
		GO:0098793~presynapse	CNTNAP2, DBNL, ATCAY, VPS52, PRKCA, RGS7BP, SNCB, CPLX2	340	30060	6.86693	0.000163958	0.00329282	Down regulated
	Molecular Functions	GO:0030165~PDZ domain binding	CASK, ERC1, CACNG3	123	29205	16.9599	0.0129604	0.623011	Upregulated
		GO:0005515~protein binding	FCGBP, GSN, CASK, TSC1, U2AF1, LNPEP, KRT5, SEPTIN4, COX7C, TSN, TMEM109, ERC1, CACNG3, RGS7, MAP2K6	5504	29205	1.89505	0.0147168	0.623011	Upregulated
		GO:0000166~nucleotide binding	PRKAR1B, RTCA, CASK, SEPTIN4, GART, MAP2K6	1732	29205	2.40886	0.0934967	1	Upregulated
		GO:0003924~GTPase activity	RAB5B, RRAS, SAR1B, ARL3, ATL2, DRG1, ABCE1	320	29205	6.32534	0.000830348	0.0566712	Down regulated
		GO:0003723~RNA binding	RO60, RALYL, MTRES1, CDH2, APEX1, GM49804, SERBP1, NUDT16, ELAVL1, EIF3D, CRYZ	975	29205	3.2623	0.00188838	0.103106	Down regulated
		GO:0016740~transferase activity	GSTK1, MAP2K2, PKLR, FN3KRP, AK2, GPT, PRKCA, PRPF19, COMT, COASY, ATAT1, NEDD4, CRAT	1784	29205	2.1071	0.0188179	0.395176	Down regulated
		GO:0016787~hydrolase activity	RAB5B, PLCXD3, COPS5, RRAS, APEX1, GAA, ATL2, OGA, DRG1, LIPN, NUDT16, ABCE1	1628	29205	2.13139	0.0234965	0.458181	Down regulated
		GO:0019003~GDP binding	RAB5B, RRAS, ARL3	85	29205	10.2056	0.0344769	0.558778	Down regulated
		GO:0005524~ATP binding	ADCY9, MAP2K2, PKLR, GSS, AK2, FN3KRP, ASNS, PRKCA, NAXD, ABCE1, COASY	1538	29205	2.0681	0.0378662	0.574304	Down regulated
		GO:0043130~ubiquitin binding	WDR48, NEDD4, FAF2	102	29205	8.50466	0.0479302	0.59477	Down regulated
	KEGG Pathways	mmu00020:Citrate cycle (TCA cycle)	PDHA2, CSL	32	9718	25.3073	0.0731345	1	Upregulated
		mmu01210:2-Oxocarboxylic acid metabolism	PDHA2, CSL	34	9718	23.8186	0.0775313	1	Upregulated
		mmu04014:Ras signaling pathway	RAB5B, MAP2K2, RRAS, PRKCA, EXOC2	236	9718	3.6121	0.0466358	1	Down regulated
		mmu04072:Phospholipase D signaling pathway	ADCY9, MAP2K2, RRAS, PRKCA	149	9718	4.57695	0.0543169	1	Down regulated
		mmu05132:Salmonella infection	CYFIP1, RAB5B, MAP2K2, RRAS, EXOC2	252	9718	3.38276	0.0568121	1	Down regulated
		mmu04150:mTOR signaling pathway	CLIP1, MAP2K2, PRKCA, LAMTOR3	158	9718	4.31623	0.0625679	1	Down regulated
		mmu01230:Biosynthesis of amino acids	PKLR, ASNS, GPT	79	9718	6.47435	0.0758385	1	Down regulated
